# VGF in the Nucleus Accumbens Regulates Synaptic and Opioid-Evoked Plasticity

**DOI:** 10.64898/2025.12.10.693464

**Authors:** Anisha P. Adke, Lydia B. Cunitz, Rachel M. Dick, Tuba H. Ali, Carolina A. M. Rocha, Ying Zhang, Lucy Vulchanova, Patrick E. Rothwell

## Abstract

Neuropeptides contribute to the functional complexity of the nucleus accumbens, and evaluating the mechanisms by which they influence reward neurocircuitry may reveal novel therapeutic targets. In this study, we investigated the role of the neuropeptide precursor VGF (non-acronymic) in the nucleus accumbens, and its contribution to synaptic and opioid-evoked plasticity and behavior. We first characterized VGF expression within the nucleus accumbens, then examined its impact on excitatory synaptic transmission, and finally disrupted its expression to assess its influence on opioid sensitivity. We found that VGF is expressed by interneurons and medium spiny neurons in the nucleus accumbens, and the VGF-derived peptide TLQP-62 reduced excitatory synaptic transmission onto nucleus accumbens medium spiny neurons. Conditional genetic knockout of VGF from the nucleus accumbens did not affect acute opioid sensitivity, but amplified opioid-evoked psychomotor sensitization following chronic fentanyl exposure. These results establish VGF as a modulator of nucleus accumbens synaptic and drug-evoked plasticity. Uncovering the impact of VGF on nucleus accumbens plasticity following exogenous opioid exposure may lead to novel therapeutic targets to treat opioid use disorders.

**SIGNIFICANCE STATEMENT:** The opioid crisis has continued to have a devastating impact, and understanding the basic mechanisms underlying opioid use disorder may facilitate the discovery of new therapeutic targets. Neuropeptide signaling in the nucleus accumbens may be a potential site for intervention given the state-dependent recruitment of neuropeptides in reward circuitry. The neuropeptide precursor VGF has never been studied within the context of drug-evoked plasticity and behavior, despite its role in both adaptive and maladaptive plasticity, and evidence that drug exposure modulates its expression. Our findings show that VGF may be a novel modulator of NAc synaptic and opioid-evoked plasticity, building our understanding of the mechanisms responsible for drug-evoked adaptations and identifying VGF as an interesting potential target for future investigation.
