## Supplementary material for "VGF in the Nucleus Accumbens Regulates Synaptic and Opioid-Evoked Plasticity": Table S1

### Sheet: Fig. 2
Figure		Sample	Statistic	p value
2C	% cells labeled with VGF - Sst+ vs Sst-	n = 37,036 cells (4M/4F)	χ² = 414.2	<0.0001
	VGF expression level - Sst+ vs Sst- (VGF-)	n = 37,036 cells (4M/4F)	χ² = 821.2	<0.0001
	VGF expression level - Sst+ vs Sst- (VGF+ low)	n = 37,036 cells (4M/4F)	χ² = 3.850	0.0497
	VGF expression level - Sst+ vs Sst- (VGF+ medium)	n = 37,036 cells (4M/4F)	χ² = 56.61	<0.0001
	VGF expression level - Sst+ vs Sst- (VGF+ high)	n = 37,036 cells (4M/4F)	χ² = 520.0	<0.0001

### Sheet: Fig. 3
Figure		Sample	Statistic	p value
3B	% cells labeled with VGF, Drd1, or Drd2	n = 27,156 cells (3M/3F)	χ² = 2730	<0.0001
3C-D	VGF expression level - Drd1+ only vs Drd2+ only (VGF-)	n = 9,836 cells (3M/3F)	χ² = 1010	<0.0001
	VGF expression level - Drd1+ only vs Drd2+ only (VGF+ low)	n = 9,836 cells (3M/3F)	χ² = 38.76	<0.0001
	VGF expression level - Drd1+ only vs Drd2+ only (VGF+ medium)	n = 9,836 cells (3M/3F)	χ² = 149.3	<0.0001
	VGF expression level - Drd1+ only vs Drd2+ only (VGF+ high)	n = 9,836 cells (3M/3F)	χ² = 504.7	<0.0001

### Sheet: Fig. 4
Figure		Sample	Comparison	Statistic	p value
4C	Amplitude / TLQP-62	n = 27 cells (16M/11F)	Before/After	F (1, 23) = 26.75	<0.0001
			Cell type	F (1, 23) < 1
			Sex	F (1, 23) = 2.032	0.1674
			Before/After x Cell type	F (1, 23) = 1.023	0.3222
			Before/After x Sex	F (1, 23) < 1
			Cell type x Sex	F (1, 23) = 5.937	0.023
			Before/After x Cell type x Sex	F (1, 23) = 1.177	0.2892
4D	Frequency / TLQP-62	n = 27 cells (16M/11F)	Before/After	F (1, 23) = 1.110	0.3031
			Cell type	F (1, 23) < 1
			Sex	F (1, 23) < 1
			Before/After x Cell type	F (1, 23) < 1
			Before/After x Sex	F (1, 23) < 1
			Cell type x Sex	F (1, 23) < 1
			Before/After x Cell type x Sex	F (1, 23) < 1
4E	Amplitude / Scramble	n = 21 cells (8M/13F)	Before/After	F (1, 17) < 1
			Cell type	F (1, 17) < 1
			Sex	F (1, 17) = 4.849	0.0418
			Before/After x Cell type	F (1, 17) < 1
			Before/After x Sex	F (1, 17) = 3.629	0.0739
			Cell type x Sex	F (1, 17) < 1
			Before/After x Cell type x Sex	F (1, 17) < 1
4F	Frequency / Scramble	n = 21 cells (8M/13F)	Before/After	F (1, 17) < 1
			Cell type	F (1, 17) < 1
			Sex	F (1, 17) = 1.058	0.318
			Before/After x Cell type	F (1, 17) < 1
			Before/After x Sex	F (1, 17) < 1
			Cell type x Sex	F (1, 17) < 1
			Before/After x Cell type x Sex	F (1, 17) < 1
4G	% Change in amplitude	n = 48 cells (24M/24F)	Peptide	F(1, 40) = 8.982	0.0047
			Cell type	F(1, 44) = 5.697	0.7492
			Sex	F(1, 40) = 6.555	0.0143
			Peptide x Cell type	F (1, 40) = 1.845	0.1819
			Peptide x Sex	F (1, 40) < 1
			Cell type x Sex	F (1, 40) < 1
			Peptide x Cell type x Sex	F (1, 40) < 1
4H	% Change in frequency	n = 48 cells (24M/24F)	Peptide	F (1, 40) < 1
			Cell type	F (1, 40) < 1
			Sex	F (1, 40) < 1
			Peptide x Cell type	F (1, 40) < 1
			Peptide x Sex	F (1, 40) = 1.516	0.2254
			Cell type x Sex	F (1, 40) < 1
			Peptide x Cell type x Sex	F (1, 40) < 1
4I	D1-MSN % Change in input resistance	n = 26 cells (13M/13F)	Time	F (4.715, 104.3) = 1.121	0.3532
			Peptide	F (1, 23) = 6.333	0.0193
			Time x Peptide	F (4.715, 104.3) = 2.543	0.0354
4J	D2-MSN % Change in input resistance	n = 22 cells (11M/11F)	Time	F (6.321, 118.5) = 1.757	0.1099
			Peptide	F (1, 20) < 1
			Time x Peptide	F (6.321, 118.5) < 1

### Sheet: Fig. 5
Figure		Sample	Comparison	Statistic	p value
5C	Total distance traveled	n = 47 (22M/25F)	Day	F (1.28, 49.82) = 47.76	<0.001
			Naloxone	F (1, 39) = 3.82	0.058
			Virus	F (1, 39) = 3.00	0.091
			Day x Naloxone	F (1.28, 49.82) = 9.40	0.002
			Day x Virus	F (1.28, 49.82) < 1
			Naloxone x Virus	F (1, 39) <1
			Day x Naloxone x Virus	F (1.28, 49.82) < 1
			Sex	F (1, 39) = 1.70	0.2
			Sex x Day	F (1.28, 49.82) = 1.72	0.2
			Sex x Naloxone	F (1, 39) <1
			Sex x Virus	F (1, 39) <1
			Sex x Day x Naloxone	F (1.28, 49.82) < 1
			Sex x Naloxone x Virus	F (1, 39) <1
			Sex x Day x Virus	F (1.28, 49.82) < 1
			Sex x Day x Naloxone x Virus	F (1.28, 49.82) < 1
5D	Change in distance traveled	n = 47 (22M/25F)	Virus	F (1, 39) < 1
			Naloxone	F (1, 39) = 13.46	0.0007
			Sex	F (1, 39) = 2.196	0.1464
			Virus x Naloxone	F (1, 39) = 1.045	0.3129
			Virus x Sex	F (1, 39) < 1
			Naloxone x Sex	F (1, 39) < 1
			Virus x Naloxone x Sex	F (1, 39) < 1
5E	Day 0 Locomotion	n = 47 (22M/25F)	Time	F (7.997, 343.9) = 37.64	<0.0001
			Virus	F (1, 43) = 22.34	<0.0001
			Naloxone	F (1, 43) < 1
			Time x Virus	F (7.997, 343.9) = 2.652	0.0078
			Time x Naloxone	F (7.997, 343.9) < 1
			Virus x Naloxone	F (1, 43) = 4.722	0.0353
			Time x Virus x Naloxone	F (7.997, 343.9) = 1.219	0.2867
5F	Day 1 Locomotion	n = 47 (22M/25F)	Time	F (2.966, 127.5) = 35.45	<0.0001
			Virus	F (1, 43) < 1
			Naloxone	F (1, 43) < 1
			Time x Virus	F (2.966, 127.5) = 3.936	0.0103
			Time x Naloxone	F (2.966, 127.5) < 1
			Virus x Naloxone	F (1, 43) < 1
			Time x Virus x Naloxone	F (2.966, 127.5) < 1
5G	Day 7 Locomotion	n = 47 (22M/25F)	Time	F (4.850, 208.6) = 26.80	<0.0001
			Virus	F (1, 43) = 2.215	0.144
			Naloxone	F (1, 43) = 44.47	<0.0001
			Time x Virus	F (4.850, 208.6) = 2.174	0.0603
			Time x Naloxone	F (4.850, 208.6) = 4.190	0.0014
			Virus x Naloxone	F (1, 43) = 2.922	0.0946
			Time x Virus x Naloxone	F (4.850, 208.6) < 1

### Sheet: Fig. 6
Figure		Sample	Comparison	Statistic	p value
6B	Total distance traveled	n = 21 (12M/9F)	Day	F (1,17) = 27.22	<0.001
			Virus	F (1.17) = 10.16	0.005
			Sex	F (1,17) = 11.99	0.003
			Day x Virus	F (1,17) = 4.97	0.043
			Day x Sex	F (1,17) < 1
			Virus x Sex	F (1,17) < 1
			Day x Virus x Sex	F (1,17) < 1
6C	Change in distance traveled	n = 21 (12M/9F)	Virus	F (1, 17) = 4.779	0.043
			Sex	F (1, 17) < 1
			Virus x Sex	F (1, 17) < 1
6D	First exposure	n = 21 (12M/9F)	Virus	F (1, 19) < 1
			Time	F (1.755, 29.67) = 46.73	<0.0001
			Virus x Time	F (1.755, 29.67) < 1
	Last exposure	n = 21 (12M/9F)	Virus	F (1, 19) = 5.951	0.0247
			Time	F (21, 315) = 80.55	<0.0001
			Virus x Time	F (21, 315) = 2.386	0.0007
6E	Fentanyl challenge - 0 mg/kg	n = 21 (12M/9F)	Time	F (1.216, 10.37) = 1.586	0.2416
			Virus	F (1, 11) = 3.136	0.1043
			Time x Virus	F (1.216, 10.37) = 1.414	0.2699
	Fentanyl challenge - 0.2 mg/kg	n = 21 (12M/9F)	Time	F (3.415, 35.76) = 17.18	<0.0001
			Virus	F (1, 11) = 6.928	0.0233
			Time x Virus	F (3.415, 35.76) = 1.369	0.2667
	Fentanyl challenge - 0.4 mg/kg	n = 21 (12M/9F)	Time	F (2.278, 19.43) = 8.031	0.0021
			Virus	F (1, 11) = 2.927	0.1151
			Time x Virus	F (2.278, 19.43) < 1

### Sheet: Fig. S5
Figure		Sample	Comparison	Statistic	p value
S5B	Total distance traveled	n = 17 (10M/7F)	Day	F (1.42,15.59) = 31.35	<0.001
			Dose	F (2,11) < 1
			Sex	F (1,11) = 2.60	0.14
			Day x Dose	F (1.42,15.59) = 3.38	0.047
			Day x Sex	F (1.42,15.59) < 1
			Dose x Sex	F (1,11) = 2.84	0.1
			Day x Dose x Sex	F (1.42,15.59) = 1.39	0.28
S5C	Change in distance traveled	n = 17 (10M/7F)	Dose	F (2,11) = 3.83	0.055
			Sex	F (1,11) < 1
			Dose x Sex	F (2,11) < 1
S5D	% Weight change	n = 17 (10M/7F)	Dose	F (2,11) = 53.01	<0.0001
			Sex	F (1,11) = 3.464	0.0896
			Dose x Sex	F (2,11) < 1

### Sheet: Fig. S7
Figure		Sample	Comparison	Statistic	p value
S7B	Week 2 - distance traveled (baseline)	n = 21 (12M/9F)	Time	F (4.408, 83.75) = 20.24	<0.0001
			Virus	F (1, 19) < 1
			Time x Virus	F (4.408, 83.75) < 1
	Week 2 - distance traveled (saline)	n = 21 (12M/9F)	Time	F (5.741, 109.1) = 8.732	0.0001
			Virus	F (1, 19) < 1
			Time x Virus	F (5.741, 109.1) < 1
	Week 2 - distance traveled (morphine)	n = 21 (12M/9F)	Time	F (11, 159) = 2.511	<0.0001
			Virus	F (1, 19) < 1
			Time x Virus	F (11, 159) = 1.115	0.353
	Week 2 - distance traveled (fentanyl)	n = 21 (12M/9F)	Time	F (11, 179) = 4.851	<0.0001
			Virus	F (1, 19) = 2.159	0.1581
			Time x Virus	F (11, 179) < 1
S7C	Week 4 - distance traveled (baseline)	n = 21 (12M/9F)	Time	F (4.586, 87.13) = 22.77	<0.0001
			Virus	F (1, 19) = 4.131	0.0563
			Time x Virus	F (4.586, 87.13) < 1
	Week 4 - distance traveled (saline)	n = 21 (12M/9F)	Time	F (5.620, 106.8) = 11.12	<0.0001
			Virus	F (1, 19) < 1
			Time x Virus	F (5.620, 106.8) < 1
	Week 4 - distance traveled (morphine)	n = 21 (12M/9F)	Time	F (5.376, 102.1) = 8.646	<0.0001
			Virus	F (1, 19) = 1.046	0.3192
			Time x Virus	F (5.376, 102.1) = 1.391	0.2307
	Week 4 - distance traveled (fentanyl)	n = 21 (12M/9F)	Time	F (2.330, 44.27) = 11.36	<0.0001
			Virus	F (1, 19) < 1
			Time x Virus	F (2.330, 44.27) = 1.163	0.3273
S7D	Week 6 - distance traveled (baseline)	n = 21 (12M/9F)	Time	F (3.800, 72.20) = 15.60	<0.0001
			Virus	F (1, 19) = 3.464	0.0783
			Time x Virus	F (3.800, 72.20) = 1.195	0.3202
	Week 6 - distance traveled (saline)	n = 21 (12M/9F)	Time	F (4.301, 81.71) = 10.70	<0.0001
			Virus	F (1, 19) = 1.516	0.2332
			Time x Virus	F (4.301, 81.71) < 1
	Week 6 - distance traveled (morphine)	n = 21 (12M/9F)	Time	F (4.660, 88.53) = 15.04	<0.0001
			Virus	F (1, 19) = 1.610	0.2953
			Time x Virus	F (4.660, 88.53) = 1.247	0.2198
	Week 6 - distance traveled (fentanyl)	n = 21 (12M/9F)	Time	F (1.735, 32.97) = 5.351	0.0125
			Virus	F (1, 19) = 1.481	0.2385
			Time x Virus	F (1.735, 32.97) < 1
S7E	Total distance traveled (baseline)	n = 21 (12M/9F)	Week	F (1.39,23.58) = 8.85	< 0.001
			Virus	F (1,17) = 2.93	0.1
			Sex	F (1,17) < 1
			Week x Virus	F (1.39,23.58) = 2.35	0.13
			Week x Sex	F (1.39,23.58) < 1
			Virus x Sex	F (1,17) < 1
			Week x Virus x Sex	F (1.39,23.58) < 1
	Total distance traveled (saline)	n = 21 (12M/9F)	Week	F (1.19,20.23) = 17.92	< 0.001
			Virus	F (1,17) < 1
			Sex	F (1,17) < 1
			Week x Virus	F (1.19,20.23) = 1.68	0.21
			Week x Sex	F (1.19,20.23) < 1
			Virus x Sex	F (1,17) = 1.01	0.33
			Week x Virus x Sex	F (1.19,20.23) = 1.86	0.19
	Total distance traveled (morphine)	n = 21 (12M/9F)	Week	F (1.31,22.32) = 1.29	0.28
			Virus	F (1,17) < 1
			Sex	F (1,17) < 1
			Week x Virus	F (1.31,22.32) = 2.33	0.14
			Week x Sex	F (1.31,22.32) = 2.34	0.14
			Virus x Sex	F (1,17) < 1
			Week x Virus x Sex	F (1.31,22.32) < 1
	Total distance traveled (fentanyl)	n = 21 (12M/9F)	Week	F (1.95,33.14) < 1
			Virus	F (1,17) < 1
			Sex	F (1,17) < 1
			Week x Virus	F (1.95,33.14) = 1.09	0.35
			Week x Sex	F (1.95,33.14) = 1.09	0.35
			Virus x Sex	F (1,17) < 1
			Week x Virus x Sex	F (1.95,33.14) = 3.90	0.031

### Sheet: Fig. S8
Figure		Sample	Comparison	Statistic	p value
S8B	Fentanyl dose response - 0 mg/kg	n = 21 (12M/9F)	Time	F (4.722, 89.72) = 29.21	<0.0001
			Virus	F (1, 19) = 2.916	0.104
			Time x Virus	F (4.722, 89.72) < 1
	Fentanyl dose response - 0.063 mg/kg	n = 21 (12M/9F)	Time	F (3.733, 70.92) = 11.16	<0.0001
			Virus	F (1, 19) < 1
			Time x Virus	F (3.733, 70.92) < 1
	Fentanyl dose response - 0.2 mg/kg	n = 21 (12M/9F)	Time	F (2.776, 52.74) = 53.74	<0.0001
			Virus	F (1, 19) = 2.703	0.1166
			Time x Virus	F (2.776, 52.74) < 1
	Fentanyl dose response - 0.4 mg/kg	n = 21 (12M/9F)	Time	F (1.841, 29.69) = 45.23	<0.0001
			Virus	F (1, 19) < 1
			Time x Virus	F (1.841, 29.69) < 1
	Fentanyl dose response - 0.63 mg/kg	n = 21 (12M/9F)	Time	F (4.082, 65.85) = 8.550	<0.0001
			Virus	F (1, 19) < 1
			Time x Virus	F (4.082, 65.85) < 1
S8C	Total distance traveled	n = 21 (12M/9F)	Dose	F (2.36,40.09) = 44.76	< 0.001
			Virus	F (1,17) = 1.82	0.19
			Sex	F (1,17) < 1
			Dose x Virus	F (2.36,40.09) < 1
			Dose x Sex	F (2.36,40.09) < 1
			Virus x Sex	F (1,17) < 1
			Dose x Virus x Sex	F (2.36,40.09) < 1
